# Pigmentation and retinal pigment epithelium thickness: a study of the phenotypic and genotypic relationships between ocular and extraocular pigmented tissues

**DOI:** 10.1101/2024.12.04.626809

**Authors:** Thomas Julian, Tomas Fitzgerald, UK Biobank Eye and Vision Consortium, Ewan Birney, Panagiotis I. Sergouniotis

## Abstract

The retinal pigment epithelium (RPE) is a specialised monolayer of pigmented epithelial cells in the outer retina. The extent to which RPE pigmentation is related to that of other tissues remains unclear. We utilised RPE thickness measured using optical coherence tomography (OCT) imaging as an indicator of RPE melanin content. UK Biobank data was used to assess the relationships between RPE thickness and fundus pigmentation, hair colour, skin colour, and ability to tan. We performed a genome-wide association study (GWAS) to identify genetic loci associated with RPE thickness. We explored the genetic correlation between RPE thickness and pigmentation-related traits. We found that RPE thickness was not phenotypically or globally genetically correlated with hair colour, skin colour or ability to tan. Whilst RPE thickness was phenotypically correlated with fundus pigmentation, there was not significant global genetic correlation. Despite this, variants in key pigmentation loci including *TYR*, and *OCA2*-*HERC2* were significant in our GWAS of RPE thickness. We identified four genetic regions in which RPE thickness is locally genetically correlated with other pigmentation-related traits, all of which contain protein-coding genes that are central to melanogenesis and melanosome transport. Our study highlights shared and divergent features between RPE thickness and other pigmented traits.

**Significance:** The findings outlined in this study support the assertion that pigmentation is related to RPE thickness and show that whilst RPE thickness’s genetic make-up differs from that of other pigmented traits, there is overlap in genes that have critical roles in pigment production.

**Research Highlights:** Here, we explored the relationships between retinal pigment epithelium (RPE) thickness and pigmented traits within and outside of the eye. We found that: (i) well-known pigmentation genes influence RPE thickness; (ii) the thickness of RPE differs according to skin colour; and (iii) RPE thickness is genetically related to other pigmented traits through genes that influence pigmentation.
