## Supplementary Table 1 for "Pigmentation and retinal pigment epithelium thickness: a study of the phenotypic and genotypic relationships between ocular and extraocular pigmented tissues"

### Sheet: Sheet1
Supplementary Table 1: the results of phenotypic correlation analysis using Kendall's Tau. The results are presented as Kendall's Tau coefficient followed by an indicator of p value. * = p<0.05, ** = 0<0.01, *** = p<0.001
	Skin Colour	Hair Colour	Tanning Ability	RPS	RPE Thickness
Skin Colour	1***	0.38***	0.34***	0.24***	0.009
Hair Colour	0.38***	1***	-0.16***	0.21***	0.004
Tanning Ability	0.34***	0.16***	1***	-0.10***	-0.01*
RPS	0.24***	0.21***	-0.10***	1***	-0.02***
RPE Thickness	0.009	0.04	-0.01*	-0.02***	1***
