## Supplementary Table 2 for "Pigmentation and retinal pigment epithelium thickness: a study of the phenotypic and genotypic relationships between ocular and extraocular pigmented tissues"

### Sheet: Sheet1
Supplementary Table 2: The results of pairwise comparisons using Wilcoxon rank sum test with continuity correction, testing for significant differences in RPE thickness and RPS according to skin colour.
2a) RPE thickness according to skin colour (p values).
	Very Fair	Fair	Light Olive	Dark Olive	Brown
Fair	0.93	-	-	-	-
Light Olive	0.009	0.00012	-	-	-
Dark Olive	0.96	0.93	0.18	-	-
Brown	5.1e-14	< 2E-16	< 2E-16	1.4e-07	-
Black	< 2E-16	< 2E-16	< 2E-16	< 2E-16	2.5e-11
2b) RPS according to skin colour (p values).
	Very Fair	Fair	Light Olive	Dark Olive	Brown
Fair	< 2E-16	-	-	-	-
Light Olive	< 2E-16	4e-06	-	-	-
Dark Olive	< 2E-16	1.1e-13	2.1e-15	-	-
Brown	< 2E-16	< 2E-16	< 2E-16	< 2E-16	-
Black	6.6e-06	< 2E-16	< 2E-16	< 2E-16	5.3e-10
